# Massive inter-animal horizontal gene transfer contributes to stress tolerance in the fungus gnat *Bradysia coprophila*

**DOI:** 10.64898/2026.11.06.764122

**Authors:** Rishabh R. Kapoor, Tarun Kumar, Piyush Nanda, Supanat Phuangphong, Andrew W. Murray, Cassandra G. Extavour

## Abstract

Horizontal gene transfer (HGT) in animals is thought to be rare and largely restricted to transfers from non-animal sources^1–3^. In contrast to this expectation, we discovered that 9.2% of the protein-coding genes in the genome of the dark-winged fungus gnat *Bradysia coprophila* (order: Diptera, family: Sciaridae) are of potential HGT origin. Most of these genes have phylogenetic affinity with sequences from other distantly related arthropods that inhabit a shared soil-dwelling niche with *B. coprophila*. We show that these findings are inconsistent with genomic contamination or widespread gene loss and instead suggest a level of inter-animal HGT that is, to our knowledge, unprecedented. Consistent with their potential functional importance, ∼75% of putative *B. coprophila* horizontally transferred genes (HTGs) are transcribed, and nearly all are shared across multiple sciarid fungus gnat species that diverged tens of millions of years ago. Further, domain annotations suggest that HTGs participate in diverse processes potentially important to *B. coprophila* ecology. We tested the functions of eight putative *B. coprophila* HTGs through transgenic expression in the fly *Drosophila melanogaster* and the yeast *Saccharomyces cerevisiae*, and found evidence that HGT has likely endowed *B. coprophila* with the novel capability to biosynthesize NAD^+^, as well as enhanced capacity to withstand stressors imposed by arsenic, cyanide, alkylating agents, and reactive oxygen species. Our findings reveal a previously underappreciated contribution of inter-animal genetic exchange to the evolution of genomic, physiological, and ecological novelty.
