## Supplementary material for "Massive inter-animal horizontal gene transfer contributes to stress tolerance in the fungus gnat *Bradysia coprophila*": Table S2

### Sheet: Sheet1
Genome	Organism Name	taxid	family	none	dipt	orphan	alien	non_dipt	HGT	p_HGT
GCF_022045245.1	Lucilia cuprina	7375	Calliphoridae	153	13507	235	31	1	32	0.0022977	Average non-Bradysia HGT	260.849
GCF_958450345.1	Calliphora vicina	7373	Calliphoridae	218	13324	197	38	1	39	0.0028306	Average non-Bradysia p_HGT	0.0168501
GCF_009176525.2	Contarinia nasturtii	265458	Cecidomyiidae	1436	11613	1324	328	188	516	0.0346565
GCF_009176505.1	Sitodiplosis mosellana	263140	Cecidomyiidae	1475	11771	970	327	139	466	0.0317395
GCF_036172545.1	Culicoides brevitarsis	469753	Ceratopogonidae	1031	9657	387	51	11	62	0.00556703
GCF_029784155.1	Uranotaenia lowii	190385	Culicidae	3328	13413	1519	636	80	716	0.0377319
GCF_943734765.1	Anopheles ziemanni	345580	Culicidae	1237	9941	470	120	23	143	0.0121279
GCF_943734635.1	Anopheles cruzii	68878	Culicidae	1141	10115	498	66	21	87	0.00734735
GCF_943734655.1	Sabethes cyaneus	53552	Culicidae	1767	10568	468	246	45	291	0.0222239
GCF_024139115.2	Armigeres subalbatus	124917	Culicidae	3274	13213	1509	901	143	1044	0.0548319
GCF_029784135.1	Toxorhynchites rutilus septentrionalis	329112	Culicidae	2832	11815	879	894	71	965	0.0585168
GCF_030247195.1	Topomyia yanbarensis	2498891	Culicidae	3204	12386	872	591	87	678	0.0395566
GCF_030247185.1	Malaya genurostris	325434	Culicidae	1888	10642	713	282	55	337	0.0248159
GCF_943734745.1	Anopheles darlingi	43151	Culicidae	1126	9532	448	90	26	116	0.0103368
GCF_943734845.2	Anopheles funestus	62324	Culicidae	1314	9855	647	239	37	276	0.022825
GCF_029784165.1	Wyeomyia smithii	174621	Culicidae	2469	11110	831	551	68	619	0.041187
GCF_016801865.2	Culex pipiens pallens	42434	Culicidae	2438	11842	1610	316	91	407	0.0249739
GCF_015732765.1	Culex quinquefasciatus	7176	Culicidae	2242	11073	1452	256	71	327	0.0216642
GCF_002204515.2	Aedes aegypti	7159	Culicidae	1866	11601	894	221	44	265	0.0181184
GCF_943734735.2	Anopheles gambiae	7165	Culicidae	1550	10008	712	220	29	249	0.0198898
GCF_035046485.1	Aedes albopictus	7160	Culicidae	3873	14097	1410	892	152	1044	0.0511163
GCF_002237135.1	Teleopsis dalmanni	139649	Diopsidae	1260	22444	1724	128	91	219	0.00853901
GCF_001654025.1	Drosophila arizonae	7263	Drosophilidae	377	11330	734	30	5	35	0.00280539
GCF_000001215.4	Drosophila melanogaster	7227	Drosophilidae	536	12094	1306	32	18	50	0.003575
GCF_043229965.1	Drosophila suzukii	28584	Drosophilidae	680	13452	1553	43	21	64	0.00406375
GCF_017639315.1	Drosophila ananassae	7217	Drosophilidae	572	12745	1208	106	147	253	0.01712
GCF_030179895.1	Drosophila kikkawai	30033	Drosophilidae	683	13058	1292	43	21	64	0.00423925
GCF_009870125.1	Drosophila pseudoobscura	7237	Drosophilidae	547	12521	1217	47	11	58	0.00404378
GCF_018902025.1	Drosophila willistoni	7260	Drosophilidae	584	13025	1090	65	10	75	0.00507649
GCF_004354385.1	Drosophila innubila	198719	Drosophilidae	466	12292	788	30	19	49	0.00360427
GCF_030788295.1	Drosophila virilis	7244	Drosophilidae	494	12439	871	45	4	49	0.00353714
GCF_014805625.2	Glossina fuscipes	7396	Glossinidae	141	11838	299	20	3	23	0.00186977
GCF_047663935.1	Musca autumnalis	221902	Muscidae	402	14943	401	57	4	61	0.00385905
GCF_050003625.1	Haematobia irritans	7368	Muscidae	259	15941	424	64	4	68	0.00407381
GCF_030504385.1	Musca domestica	7370	Muscidae	318	16663	453	38	8	46	0.00263158
GCF_963082655.1	Stomoxys calcitrans	35570	Muscidae	255	14384	490	49	0	49	0.00322836
GCF_947086385.1	Phlebotomus argentipes	94469	Psychodidae	868	9344	257	63	8	71	0.00673624
GCF_024334085.1	Lutzomyia longipalpis	7200	Psychodidae	1089	9715	343	79	12	91	0.00809753
GCF_024763615.1	Phlebotomus papatasi	29031	Psychodidae	1353	9702	338	204	13	217	0.0186908
GCF_905115235.1	Hermetia illucens	343691	Stratiomyidae	910	12022	850	203	19	222	0.0158526
GCF_945859685.1	Eupeodes corollae	290404	Syrphidae	660	12286	383	346	15	361	0.0263696
GCF_945859705.1	Episyrphus balteatus	286459	Syrphidae	544	12475	413	216	15	231	0.016907
GCF_040869045.1	Eurosta solidaginis	178769	Tephritidae	314	13381	348	165	15	180	0.0126556
GCF_027943255.1	Anastrepha obliqua	95512	Tephritidae	291	13366	374	306	16	322	0.0224343
GCF_016617805.1	Bactrocera tryoni	59916	Tephritidae	346	13172	461	226	16	242	0.0170171
GCF_042242935.1	Bactrocera oleae	104688	Tephritidae	194	11737	342	105	13	118	0.00952304
GCF_000347755.3	Ceratitis capitata	7213	Tephritidae	164	11910	452	33	4	37	0.00294516
GCF_013731165.1	Rhagoletis pomonella	28610	Tephritidae	693	19925	707	532	47	579	0.0264335
GCF_028408465.1	Anastrepha ludens	28586	Tephritidae	356	13473	409	327	21	348	0.0238585
GCF_028554725.1	Zeugodacus cucurbitae	28588	Tephritidae	323	12989	453	118	5	123	0.00885657
GCF_001853355.1	Bactrocera latifrons	174628	Tephritidae	170	12048	429	104	8	112	0.00877812
GCF_023373825.1	Bactrocera dorsalis	27457	Tephritidae	353	13497	440	311	6	317	0.0217019
GCF_024586455.1	Bactrocera neohumeralis	98809	Tephritidae	347	12743	427	326	86	412	0.0295786
GCF_014529535.2	Bradysia coprophila	38358	Sciaridae	1304	12381	1056	728	993	1721	0.104544
