## Supplementary material for "Massive inter-animal horizontal gene transfer contributes to stress tolerance in the fungus gnat *Bradysia coprophila*": Table S9

### Sheet: Sheet 1
Bradysia_accession	Folsomia_accession	Annotation	n_int	n_union	n_fols	n_brad
XP_037043924.1	XP_021952788.1	Two step	0	2	1	1
XP_037049413.1	XP_021951719.1	Two step	0	3	2	1
XP_037044122.1	XP_035701116.1	Two step unclear direction	0	0	0	0
XP_080120030.1	XP_035704461.1	Two step unclear direction	0	2	1	1
XP_080112449.1	XP_035715327.1	Two step unclear direction	0	2	1	1
XP_037043427.1	XP_021963486.1	Two step unclear direction	0	1	0	1
XP_037042500.1	XP_021948468.1	Two step	0	4	2	2
XP_037041126.1	XP_021951321.1	Two step unclear direction	0	4	4	0
XP_037049409.1	XP_021951719.1	Two step	0	3	2	1
XP_080113293.1	XP_035712096.1	Two step unclear direction	0	5	5	0
XP_080114725.1	XP_035712096.1	Two step unclear direction	0	5	5	0
XP_080114822.1	XP_021967682.1	Two step	0	4	3	1
XP_080117460.1	XP_021946184.1	Two step unclear direction	0	0	0	0
XP_037032944.1	XP_021954514.1	Two step unclear direction	0	3	0	3
XP_037032921.1	XP_035702382.1	Two step	0	0	0	0
XP_037025593.1	XP_035700948.1	Two step unclear direction	0	3	2	1
XP_037025070.1	XP_021961872.1	Two step	0	3	1	2
XP_037037551.1	XP_021952294.1	Two step unclear direction	0	1	1	0
XP_037047768.1	XP_021952294.1	Two step unclear direction	0	1	1	0
XP_080112447.1	XP_021950147.1	Two step unclear direction	1	7	7	1
XP_080119890.1	XP_021947186.1	Two step	1	4	4	1
XP_080120635.1	XP_035703464.1	Two step unclear direction	1	5	5	1
XP_037047671.1	XP_021965031.1	Two step	1	4	3	2
XP_037043771.1	XP_035703464.1	Two step unclear direction	1	5	5	1
XP_037043558.1	XP_021965031.1	Two step	1	3	3	1
XP_037038661.1	XP_021961454.1	Two step unclear direction	1	3	2	2
XP_037036255.1	XP_035703464.1	Two step unclear direction	1	5	5	1
XP_037035011.2	XP_021957243.1	Two step unclear direction	1	1	1	1
XP_037030360.1	XP_021952967.1	Two step	1	4	2	3
XP_037049234.1	XP_035703464.1	Two step unclear direction	1	5	5	1
XP_037035051.1	XP_021946066.1	Two step unclear direction	2	5	3	4
XP_037024379.1	XP_021965199.1	Two step	2	2	2	2
XP_037044876.1	XP_021954652.2	Two step	3	5	4	4
XP_037050953.1	XP_035701510.1	Two step	3	7	5	5
