## Supplementary material for "Massive inter-animal horizontal gene transfer contributes to stress tolerance in the fungus gnat *Bradysia coprophila*": Table S12

### Sheet: Sheet 1
locus_1	locus_2	location	prot_1	prot_2	paralogs	cluster_number
LOC119084530	LOC119084531	NW_027653188.1	XP_080120429.1	XP_080120430.1	TRUE	1
LOC119075427	LOC119075428	NW_027653273.1	XP_037037760.1	XP_080120483.1	FALSE	2
LOC119075272	LOC145387570	NC_050735.2	XP_037037559.1	XP_080112150.1	TRUE	3
LOC145387462	LOC119074636	NC_050735.2	XP_037036807.1	XP_037036806.1	TRUE	4
LOC119074624	LOC119074623	NC_050735.2	XP_037036786.1	XP_037036783.1	TRUE	5
LOC145387700	LOC119074791	NC_050735.2	XP_080112361.1	XP_037036968.1	FALSE	6
LOC119074820	LOC119074822	NC_050735.2	XP_080112262.1	XP_037037007.1	FALSE	7
LOC145388039	LOC145388045	NC_050735.2	XP_080114326.1	XP_080114339.1	TRUE	8
LOC145388045	LOC145388047	NC_050735.2	XP_080114339.1	XP_080114345.1	TRUE	8
LOC119074892	LOC145387483	NC_050735.2	XP_037037132.1	XP_037037133.1	TRUE	9
LOC119074939	LOC119074940	NC_050735.2	XP_037037225.1	XP_037037226.1	FALSE	10
LOC119077807	LOC145387499	NC_050735.2	XP_037041011.1	XP_037041013.1	TRUE	11
LOC145387499	LOC119077806	NC_050735.2	XP_037041013.1	XP_037041007.1	TRUE	11
LOC119077900	LOC119077872	NC_050735.2	XP_037041166.1	XP_037041117.1	FALSE	12
LOC119077872	LOC119077908	NC_050735.2	XP_037041117.1	XP_037041175.1	FALSE	12
LOC119078158	LOC119077699	NC_050735.2	XP_080112021.1	XP_037040866.1	TRUE	13
LOC145387470	LOC119071169	NC_050735.2	XP_080112190.1	XP_080112101.1	TRUE	14
LOC119067116	LOC119066888	NC_050735.2	XP_037025789.1	XP_080120756.1	FALSE	15
LOC145387733	LOC119068493	NC_050735.2	XP_080112469.1	XP_037028003.1	TRUE	16
LOC119069521	LOC119069531	NC_050735.2	XP_037029494.1	XP_037029506.1	FALSE	17
LOC119070758	LOC119070513	NC_050735.2	XP_037031131.1	XP_037030773.1	FALSE	18
LOC119070431	LOC119070424	NC_050735.2	XP_080112447.1	XP_080120635.1	TRUE	19
LOC119073265	LOC119073273	NC_050735.2	XP_037034542.1	XP_037034554.1	FALSE	20
LOC119084156	LOC119084155	NC_050735.2	XP_037049902.2	XP_037049901.1	FALSE	21
LOC119084155	LOC119084157	NC_050735.2	XP_037049901.1	XP_037049903.2	TRUE	21
LOC119084012	LOC145387857	NC_050735.2	XP_037049722.1	XP_080113219.1	FALSE	22
LOC145387857	LOC119084011	NC_050735.2	XP_080113219.1	XP_037049721.2	TRUE	22
LOC119084252	LOC145387661	NC_050735.2	XP_080112510.1	XP_080112211.1	FALSE	23
LOC119084460	LOC119084301	NC_050735.2	XP_037050337.2	XP_037050115.1	FALSE	24
LOC119084337	LOC119084338	NC_050735.2	XP_080115753.1	XP_037050166.1	FALSE	25
LOC119084338	LOC119084339	NC_050735.2	XP_037050166.1	XP_037050167.1	TRUE	25
LOC119084353	LOC119084360	NC_050735.2	XP_037050193.1	XP_037050204.1	FALSE	26
LOC145389139	LOC119084462	NC_050735.2	XP_080120062.1	XP_037050340.2	FALSE	27
LOC119076820	LOC145387623	NC_050735.2	XP_080120691.1	XP_080112076.1	FALSE	28
LOC119076667	LOC119076694	NC_050735.2	XP_037039455.1	XP_037039499.1	FALSE	29
LOC119076694	LOC119076691	NC_050735.2	XP_037039499.1	XP_037039492.1	TRUE	29
LOC119076691	LOC119076692	NC_050735.2	XP_037039492.1	XP_037039496.1	TRUE	29
LOC119076617	LOC119076618	NC_050735.2	XP_037039375.1	XP_037039376.1	TRUE	30
LOC119076535	LOC119076534	NC_050735.2	XP_037039218.1	XP_037039217.1	TRUE	31
LOC119076204	LOC119076123	NC_050735.2	XP_080112483.1	XP_037038687.1	FALSE	32
LOC119076123	LOC119076052	NC_050735.2	XP_037038687.1	XP_037038580.1	FALSE	32
LOC119076177	LOC119076079	NC_050735.2	XP_080114738.1	XP_037038625.1	FALSE	33
LOC119075896	LOC119075897	NC_050735.2	XP_037038365.1	XP_037038368.1	TRUE	34
LOC119079218	LOC119079220	NC_050736.2	XP_037042903.1	XP_037042904.1	TRUE	35
LOC119082917	LOC119082937	NC_050736.2	XP_080115390.1	XP_037048488.1	TRUE	36
LOC119082937	LOC145388133	NC_050736.2	XP_037048488.1	XP_080114742.1	TRUE	36
LOC119073131	LOC119073083	NC_050736.2	XP_037034326.1	XP_037034291.1	FALSE	37
LOC145388102	LOC119082462	NC_050736.2	XP_080114589.1	XP_037047875.2	FALSE	38
LOC119082462	LOC119082463	NC_050736.2	XP_037047875.2	XP_037047876.2	TRUE	38
LOC119082463	LOC119082474	NC_050736.2	XP_037047876.2	XP_080113996.1	FALSE	38
LOC119083319	LOC145388180	NC_050736.2	XP_037048899.2	XP_080114918.1	FALSE	39
LOC145388180	LOC145387843	NC_050736.2	XP_080114918.1	XP_080113180.1	TRUE	39
LOC119085532	LOC119084780	NC_050736.2	XP_080115224.1	XP_037050737.1	FALSE	40
LOC119084784	LOC119084785	NC_050736.2	XP_037050740.1	XP_037050744.1	FALSE	41
LOC119084855	LOC119084850	NC_050736.2	XP_080114799.1	XP_080114438.1	FALSE	42
LOC119084973	LOC119085493	NC_050736.2	XP_037051020.1	XP_037051804.2	TRUE	43
LOC145388104	LOC119085056	NC_050736.2	XP_080114591.1	XP_037051168.1	FALSE	44
LOC119085056	LOC119085057	NC_050736.2	XP_037051168.1	XP_037051169.1	TRUE	44
LOC119073211	LOC119073850	NC_050736.2	XP_037035638.1	XP_037035587.1	FALSE	45
LOC119073522	LOC119073521	NC_050736.2	XP_037034951.1	XP_037034950.1	TRUE	46
LOC119073660	LOC119073515	NC_050736.2	XP_037035159.1	XP_037034936.1	FALSE	47
LOC145387996	LOC119073286	NC_050736.2	XP_080114070.1	XP_080113220.1	FALSE	48
LOC119074162	LOC119074160	NC_050736.2	XP_037036061.1	XP_037036059.1	FALSE	49
LOC119070162	LOC119070164	NC_050736.2	XP_037030370.1	XP_037030374.2	FALSE	50
LOC119070163	LOC119083327	NC_050736.2	XP_037030373.1	XP_037048909.1	FALSE	51
LOC119083361	LOC119079726	NC_050736.2	XP_037048970.1	XP_037043687.1	TRUE	52
LOC119081229	LOC119081225	NC_050736.2	XP_037045850.1	XP_037045845.1	FALSE	53
LOC145387863	LOC119081467	NC_050736.2	XP_080113227.1	XP_037046351.1	FALSE	54
LOC119081249	LOC119081227	NC_050736.2	XP_037045880.1	XP_037045847.1	FALSE	55
LOC119080039	LOC119075341	NC_050736.2	XP_037044137.1	XP_037037668.1	FALSE	56
LOC119075341	LOC119077147	NC_050736.2	XP_037037668.1	XP_037040229.1	FALSE	56
LOC119077147	LOC119080035	NC_050736.2	XP_037040229.1	XP_037044122.1	FALSE	56
LOC119080035	LOC119077045	NC_050736.2	XP_037044122.1	XP_037040073.1	FALSE	56
LOC119077443	LOC119077304	NC_050736.2	XP_037040281.1	XP_037040368.1	TRUE	57
LOC119079878	LOC119079957	NC_050736.2	XP_080113484.1	XP_037043964.1	FALSE	58
LOC119081018	LOC119081021	NC_050736.2	XP_037045595.1	XP_080113247.1	TRUE	59
LOC119080987	LOC119080988	NC_050736.2	XP_037045528.1	XP_037045529.1	TRUE	60
LOC119080854	LOC119080837	NC_050736.2	XP_037045323.1	XP_037045292.1	FALSE	61
LOC119080685	LOC119080686	NC_050736.2	XP_037045015.1	XP_037045017.1	TRUE	62
LOC119080710	LOC119080755	NC_050736.2	XP_037045066.1	XP_037045209.1	FALSE	63
LOC119080617	LOC119080614	NC_050736.2	XP_037044914.1	XP_080114397.1	FALSE	64
LOC119080589	LOC119080588	NC_050736.2	XP_080115131.1	XP_037044876.1	FALSE	65
LOC119080522	LOC119080479	NC_050736.2	XP_037044827.1	XP_080113698.1	FALSE	66
LOC119080347	LOC119080346	NC_050736.2	XP_037044540.1	XP_037044536.1	FALSE	67
LOC119080160	LOC119081082	NC_050736.2	XP_080115125.1	XP_037045719.1	TRUE	68
LOC119080164	LOC119080156	NC_050736.2	XP_037044280.1	XP_037044272.1	FALSE	69
LOC119080156	LOC119080158	NC_050736.2	XP_037044272.1	XP_037044273.1	FALSE	69
LOC119080158	LOC119080155	NC_050736.2	XP_037044273.1	XP_037044270.2	FALSE	69
LOC119079931	LOC119079929	NC_050736.2	XP_037043929.1	XP_037043924.1	FALSE	70
LOC119079927	LOC119079926	NC_050736.2	XP_080115339.1	XP_080114969.1	TRUE	71
LOC119079700	LOC145387563	NC_050736.2	XP_037043653.2	XP_080113277.1	TRUE	72
LOC119079646	LOC119079643	NC_050736.2	XP_037043566.1	XP_037043562.1	FALSE	73
LOC119079519	LOC119079518	NC_050736.2	XP_037043380.1	XP_080113468.1	TRUE	74
LOC119079528	LOC119079494	NC_050736.2	XP_037043406.1	XP_037043337.1	FALSE	75
LOC119079510	LOC119079522	NC_050736.2	XP_037043360.1	XP_037043383.1	FALSE	76
LOC119079483	LOC119079690	NC_050736.2	XP_037043322.1	XP_037043643.1	FALSE	77
LOC119079443	LOC119079444	NC_050736.2	XP_037043251.1	XP_080114116.1	FALSE	78
LOC119079412	LOC119079411	NC_050736.2	XP_037043208.1	XP_037043207.1	TRUE	79
LOC119079377	LOC119079382	NC_050736.2	XP_037043151.1	XP_037043160.1	FALSE	80
LOC119079386	LOC119079385	NC_050736.2	XP_037043166.1	XP_037043164.1	TRUE	81
LOC119079666	LOC119079665	NC_050736.2	XP_080112544.1	XP_037043611.2	TRUE	82
LOC119079670	LOC119079673	NC_050736.2	XP_037043616.1	XP_037043619.1	FALSE	83
LOC119079673	LOC119079669	NC_050736.2	XP_037043619.1	XP_037043615.1	FALSE	83
LOC119079845	LOC145388242	NC_050736.2	XP_037043806.1	XP_080115243.1	FALSE	84
LOC119075443	LOC119075460	NC_050736.2	XP_037037778.1	XP_037037799.1	TRUE	85
LOC119075460	LOC119075442	NC_050736.2	XP_037037799.1	XP_037037776.1	TRUE	85
LOC119075442	LOC145387751	NC_050736.2	XP_037037776.1	XP_080112541.1	TRUE	85
LOC119077467	LOC119077468	NC_050736.2	XP_037040573.1	XP_037040574.1	FALSE	86
LOC119077468	LOC119077471	NC_050736.2	XP_037040574.1	XP_080114448.1	TRUE	86
LOC119082159	LOC145387477	NC_050736.2	XP_037047459.1	XP_037047458.1	TRUE	87
LOC119077383	LOC119077267	NC_050736.2	XP_037040475.1	XP_037040310.1	FALSE	88
LOC119077284	LOC119077280	NC_050736.2	XP_037040328.1	XP_037040322.1	FALSE	89
LOC119077279	LOC119077282	NC_050736.2	XP_037040321.1	XP_080112938.1	FALSE	90
LOC119077282	LOC119077283	NC_050736.2	XP_080112938.1	XP_037040327.1	TRUE	90
LOC119077283	LOC119077276	NC_050736.2	XP_037040327.1	XP_037040318.2	TRUE	90
LOC119077339	LOC119077345	NC_050736.2	XP_037040419.1	XP_037040427.1	FALSE	91
LOC119083418	LOC119083425	NC_050736.2	XP_037049032.1	XP_037049045.1	TRUE	92
LOC119083425	LOC119083426	NC_050736.2	XP_037049045.1	XP_037049046.1	TRUE	92
LOC119083426	LOC119083902	NC_050736.2	XP_037049046.1	XP_037049610.1	TRUE	92
LOC119083902	LOC119083901	NC_050736.2	XP_037049610.1	XP_037049609.1	TRUE	92
LOC119083836	LOC119083834	NC_050736.2	XP_037049534.1	XP_037049532.1	FALSE	93
LOC119083700	LOC119083703	NC_050736.2	XP_037049383.2	XP_037049386.1	FALSE	94
LOC119083651	LOC119083658	NC_050736.2	XP_037049322.1	XP_037049329.1	FALSE	95
LOC119083658	LOC119083667	NC_050736.2	XP_037049329.1	XP_037049347.1	FALSE	95
LOC119083435	LOC119083434	NW_027653291.1	XP_037049053.2	XP_037049052.1	TRUE	96
LOC119083098	LOC119083097	NC_050738.2	XP_037048622.1	XP_037048618.1	FALSE	97
LOC119082561	LOC119082560	NC_050738.2	XP_037047983.1	XP_037047982.1	FALSE	98
LOC119082560	LOC119082542	NC_050738.2	XP_037047982.1	XP_037047946.1	FALSE	98
LOC119082699	LOC119082698	NC_050738.2	XP_037048168.1	XP_080118740.1	FALSE	99
LOC119082658	LOC119082645	NC_050738.2	XP_037048136.1	XP_037048120.1	FALSE	100
LOC119082645	LOC119082656	NC_050738.2	XP_037048120.1	XP_080117549.1	FALSE	100
LOC119082590	LOC119082589	NC_050738.2	XP_037048027.1	XP_037048026.1	TRUE	101
LOC119082589	LOC119082588	NC_050738.2	XP_037048026.1	XP_037048024.1	TRUE	101
LOC119085512	LOC119085182	NC_050738.2	XP_037051822.1	XP_037051389.1	FALSE	102
LOC119085272	LOC119085278	NC_050738.2	XP_080118561.1	XP_037051528.1	FALSE	103
LOC119085461	LOC119085402	NC_050738.2	XP_080119937.1	XP_037051703.1	FALSE	104
LOC119085402	LOC119085526	NC_050738.2	XP_037051703.1	XP_037051837.1	FALSE	104
LOC119085419	LOC119085418	NC_050738.2	XP_037051726.1	XP_037051725.1	TRUE	105
LOC119085418	LOC119085420	NC_050738.2	XP_037051725.1	XP_080118265.1	TRUE	105
LOC119085414	LOC145387553	NC_050738.2	XP_037051719.1	XP_080119237.1	TRUE	106
LOC119071071	LOC119071063	NC_050738.2	XP_037031603.1	XP_037031590.1	FALSE	107
LOC145388888	LOC119071074	NC_050738.2	XP_080119003.1	XP_080118672.1	FALSE	108
LOC119070993	LOC119070986	NC_050738.2	XP_037031481.1	XP_037031471.1	TRUE	109
LOC119071017	LOC119071015	NC_050738.2	XP_080119997.1	XP_080120239.1	TRUE	110
LOC119071016	LOC119070992	NC_050738.2	XP_037031509.1	XP_080118081.1	FALSE	111
LOC145387502	LOC119070790	NC_050738.2	XP_037031168.1	XP_080120012.1	TRUE	112
LOC119070790	LOC145388992	NC_050738.2	XP_080120012.1	XP_080119428.1	TRUE	112
LOC145388992	LOC119070791	NC_050738.2	XP_080119428.1	XP_037031165.1	TRUE	112
LOC119070791	LOC119070792	NC_050738.2	XP_037031165.1	XP_037031166.1	TRUE	112
LOC119078682	LOC119078683	NC_050738.2	XP_037042234.1	XP_080118792.1	FALSE	113
LOC119078761	LOC119078760	NC_050738.2	XP_037042364.1	XP_037042360.1	TRUE	114
LOC119078760	LOC119078767	NC_050738.2	XP_037042360.1	XP_080118969.1	FALSE	114
LOC119078767	LOC119078794	NC_050738.2	XP_080118969.1	XP_080118970.1	TRUE	114
LOC119078869	LOC119078872	NC_050738.2	XP_037042480.1	XP_037042483.1	FALSE	115
LOC145388650	LOC119078878	NC_050738.2	XP_080117388.1	XP_080117390.1	TRUE	116
LOC119078903	LOC119078904	NC_050738.2	XP_037042527.1	XP_037042528.1	TRUE	117
LOC119078565	LOC119078563	NC_050738.2	XP_037042031.1	XP_037042027.1	TRUE	118
LOC119078420	LOC119078419	NC_050738.2	XP_037041822.1	XP_037041820.1	FALSE	119
LOC119078427	LOC119078426	NC_050738.2	XP_037041832.1	XP_037041830.1	TRUE	120
LOC119078426	LOC119078428	NC_050738.2	XP_037041830.1	XP_037041835.1	FALSE	120
LOC119078932	LOC119078933	NC_050738.2	XP_037042570.1	XP_037042572.1	TRUE	121
LOC119079052	LOC119079044	NC_050738.2	XP_080119277.1	XP_037042729.1	FALSE	122
LOC119079070	LOC119078643	NC_050738.2	XP_037042774.1	XP_037042132.2	FALSE	123
LOC119075348	LOC119075345	NC_050738.2	XP_037037673.1	XP_037037670.2	TRUE	124
LOC119075327	LOC119075323	NC_050738.2	XP_037037646.1	XP_037037642.1	TRUE	125
LOC119075342	LOC119075339	NC_050738.2	XP_037037665.1	XP_080120093.1	TRUE	126
LOC119075339	LOC145387545	NC_050738.2	XP_080120093.1	XP_080120124.1	TRUE	126
LOC119072240	LOC145388664	NC_050738.2	XP_080119640.1	XP_080117419.1	TRUE	127
LOC145388664	LOC119072233	NC_050738.2	XP_080117419.1	XP_037033301.1	TRUE	127
LOC119072460	LOC119072461	NC_050738.2	XP_037033578.1	XP_037033580.1	TRUE	128
LOC119072395	LOC145388665	NC_050738.2	XP_037033503.2	XP_080117422.1	TRUE	129
LOC145388997	LOC119072213	NC_050738.2	XP_080119439.1	XP_037033280.1	FALSE	130
LOC119072165	LOC119072169	NC_050738.2	XP_037033222.1	XP_037033225.1	FALSE	131
LOC119082793	LOC119082794	NC_050738.2	XP_037048335.1	XP_037048337.1	FALSE	132
LOC119082841	LOC119082855	NC_050738.2	XP_037048395.1	XP_037048414.1	TRUE	133
LOC119082082	LOC119082083	NC_050738.2	XP_037047336.2	XP_037047338.1	FALSE	134
LOC119082010	LOC119082100	NC_050738.2	XP_080117771.1	XP_080117772.1	FALSE	135
LOC119081972	LOC119081973	NC_050738.2	XP_080118857.1	XP_037047181.1	TRUE	136
LOC119081980	LOC119081976	NC_050738.2	XP_037047192.1	XP_037047184.1	FALSE	137
LOC119071558	LOC145388692	NC_050738.2	XP_037032379.1	XP_080117460.1	FALSE	138
LOC119071887	LOC119071923	NC_050738.2	XP_037032882.1	XP_037032940.1	FALSE	139
LOC145387556	LOC119071658	NC_050738.2	XP_080119092.1	XP_037032516.1	TRUE	140
LOC145388700	LOC119072066	NC_050738.2	XP_080117481.1	XP_037033096.1	FALSE	141
LOC119072073	LOC119071705	NC_050738.2	XP_037033116.1	XP_037032594.1	FALSE	142
LOC119076371	LOC119076365	NC_050738.2	XP_037038975.1	XP_037038966.1	FALSE	143
LOC119076385	LOC119076386	NC_050738.2	XP_037039001.2	XP_037039002.1	FALSE	144
LOC119076388	LOC145388998	NC_050738.2	XP_037039004.1	XP_080119448.1	TRUE	145
LOC119076319	LOC119075585	NC_050738.2	XP_037038882.1	XP_037037948.1	FALSE	146
LOC119076308	LOC119076309	NC_050738.2	XP_037038869.1	XP_037038870.1	FALSE	147
LOC119075638	LOC119075637	NC_050738.2	XP_037038015.1	XP_037038014.1	FALSE	148
LOC119075616	LOC119075615	NC_050738.2	XP_037037990.1	XP_037037989.1	FALSE	149
LOC145389092	LOC145389096	NC_050738.2	XP_080119918.1	XP_080119928.1	TRUE	150
LOC119075568	LOC119075567	NC_050738.2	XP_037037931.1	XP_037037930.1	TRUE	151
LOC119077074	LOC119077070	NC_050738.2	XP_037040117.1	XP_037040107.1	FALSE	152
LOC119076937	LOC119075555	NC_050738.2	XP_080118905.1	XP_037037917.1	FALSE	153
LOC119076907	LOC119076902	NC_050738.2	XP_037039819.1	XP_037039810.1	FALSE	154
LOC119082309	LOC119082310	NC_050738.2	XP_037047706.1	XP_037047707.1	FALSE	155
LOC119082277	LOC119082272	NC_050738.2	XP_037047648.1	XP_080119653.1	FALSE	156
LOC145389147	LOC119071296	NC_050738.2	XP_080120084.1	XP_037032065.1	FALSE	157
LOC119071296	LOC119071302	NC_050738.2	XP_037032065.1	XP_037032075.1	FALSE	157
LOC119071289	LOC119071320	NC_050738.2	XP_037032054.1	XP_037032099.1	FALSE	158
LOC119071394	LOC145387569	NC_050738.2	XP_080120175.1	XP_080120176.1	TRUE	159
LOC119066061	LOC119066059	NC_050738.2	XP_037024180.1	XP_037024179.1	TRUE	160
LOC119066333	LOC119066335	NC_050738.2	XP_080118020.1	XP_037024635.1	TRUE	161
LOC119066335	LOC119066336	NC_050738.2	XP_037024635.1	XP_080117512.1	TRUE	161
LOC119066183	LOC119066182	NC_050738.2	XP_037024379.1	XP_080118914.1	FALSE	162
LOC119066149	LOC119066029	NC_050738.2	XP_080120246.1	XP_037024142.2	FALSE	163
LOC145388971	LOC119066955	NC_050738.2	XP_080119323.1	XP_037025574.1	FALSE	164
LOC119066955	LOC119066963	NC_050738.2	XP_037025574.1	XP_037025590.1	FALSE	164
LOC119066963	LOC119066023	NC_050738.2	XP_037025590.1	XP_037024135.1	FALSE	164
LOC119066023	LOC119066022	NC_050738.2	XP_037024135.1	XP_037024134.1	TRUE	164
LOC119066022	LOC119066019	NC_050738.2	XP_037024134.1	XP_037024132.1	TRUE	164
LOC119066019	LOC119066018	NC_050738.2	XP_037024132.1	XP_037024131.1	TRUE	164
LOC145388720	LOC119066015	NC_050738.2	XP_080117520.1	XP_080117521.1	FALSE	165
LOC119086039	LOC119086041	NC_050738.2	XP_037052508.1	XP_037052510.1	FALSE	166
LOC119086041	LOC119086038	NC_050738.2	XP_037052510.1	XP_037052507.1	FALSE	166
LOC119083223	LOC119083244	NC_050738.2	XP_037048783.1	XP_080119778.1	FALSE	167
LOC119083285	LOC119083256	NC_050738.2	XP_037048868.1	XP_037048829.1	FALSE	168
LOC119083275	LOC119083264	NC_050738.2	XP_037048857.1	XP_037048840.1	FALSE	169
LOC119066794	LOC119066799	NC_050738.2	XP_037025352.1	XP_037025358.1	FALSE	170
LOC119066799	LOC119066781	NC_050738.2	XP_037025358.1	XP_037025337.1	FALSE	170
LOC119066763	LOC119066766	NC_050738.2	XP_037025293.1	XP_037025300.1	FALSE	171
LOC119066736	LOC119066734	NC_050738.2	XP_037025251.1	XP_037025249.1	TRUE	172
LOC119066615	LOC119066614	NC_050738.2	XP_037025071.1	XP_037025070.1	FALSE	173
LOC119066565	LOC119066554	NC_050738.2	XP_037025007.2	XP_037024994.1	FALSE	174
LOC145389205	LOC119066569	NC_050738.2	XP_080120296.1	XP_080120295.1	FALSE	175
LOC119066597	LOC119066593	NC_050738.2	XP_037025048.2	XP_037025043.1	FALSE	176
LOC119066535	LOC145387459	NC_050738.2	XP_037024955.1	XP_037024953.1	TRUE	177
LOC145387459	LOC119066533	NC_050738.2	XP_037024953.1	XP_037024950.1	TRUE	177
LOC119066533	LOC119066534	NC_050738.2	XP_037024950.1	XP_037024954.1	TRUE	177
LOC119066534	LOC119066532	NC_050738.2	XP_037024954.1	XP_037024949.1	TRUE	177
LOC119072844	LOC145388752	NC_050738.2	XP_080117800.1	XP_080117808.1	TRUE	178
LOC145388752	LOC119072842	NC_050738.2	XP_080117808.1	XP_080117809.1	TRUE	178
LOC119072842	LOC119072841	NC_050738.2	XP_080117809.1	XP_037034048.2	TRUE	178
LOC119072841	LOC119072843	NC_050738.2	XP_037034048.2	XP_037034050.2	TRUE	178
LOC119072645	LOC119072647	NC_050738.2	XP_037033791.1	XP_080119552.1	FALSE	179
LOC145388726	LOC145388727	NC_050738.2	XP_080117531.1	XP_080117532.1	TRUE	180
LOC145388727	LOC119083543	NC_050738.2	XP_080117532.1	XP_037049157.2	TRUE	180
LOC119072998	LOC119072591	NC_050738.2	XP_037034218.1	XP_080118935.1	FALSE	181
LOC119072591	LOC119072583	NC_050738.2	XP_080118935.1	XP_037033728.1	FALSE	181
LOC119072583	LOC119072997	NC_050738.2	XP_037033728.1	XP_080118776.1	TRUE	181
LOC119072949	LOC119072948	NC_050738.2	XP_037034167.1	XP_037034166.1	TRUE	182
LOC119084612	LOC119084614	NC_050738.2	XP_037050573.2	XP_037050576.1	FALSE	183
LOC145387510	LOC119070121	NC_050737.2	XP_080116727.1	XP_080116728.1	FALSE	184
LOC145388458	LOC119067996	NC_050737.2	XP_080116478.1	XP_037027250.1	FALSE	185
LOC119069147	LOC119069148	NC_050737.2	XP_080116758.1	XP_037028948.1	FALSE	186
LOC119068060	LOC119068067	NC_050737.2	XP_037027357.1	XP_037027364.1	FALSE	187
LOC119068148	LOC119068147	NC_050737.2	XP_037027514.1	XP_037027513.1	FALSE	188
LOC119068261	LOC119068262	NC_050737.2	XP_037027696.1	XP_037027697.1	TRUE	189
LOC119068262	LOC119068270	NC_050737.2	XP_037027697.1	XP_080116386.1	TRUE	189
LOC119070502	LOC119070519	NC_050737.2	XP_037030745.1	XP_037030791.1	FALSE	190
LOC119070519	LOC119070521	NC_050737.2	XP_037030791.1	XP_037030793.1	FALSE	190
LOC119067137	LOC119067135	NC_050737.2	XP_037025829.1	XP_037025826.1	FALSE	191
LOC119069454	LOC119069455	NC_050737.2	XP_037029402.1	XP_080116815.1	FALSE	192
LOC119084875	LOC119084842	NC_050737.2	XP_080116109.1	XP_037050839.1	FALSE	193
LOC119084842	LOC119084861	NC_050737.2	XP_037050839.1	XP_037050894.1	TRUE	193
LOC119084861	LOC119084846	NC_050737.2	XP_037050894.1	XP_037050882.1	TRUE	193
LOC119081432	LOC119081425	NC_050737.2	XP_037046251.1	XP_037046239.1	FALSE	194
LOC119069859	LOC119069860	NC_050737.2	XP_037029930.1	XP_037029931.1	FALSE	195
LOC119069739	LOC145387482	NC_050737.2	XP_037029772.1	XP_080116460.1	FALSE	196
LOC119069705	LOC119069689	NC_050737.2	XP_037029723.1	XP_037029710.1	FALSE	197
LOC145388530	LOC119067825	NC_050737.2	XP_080116872.1	XP_080116800.1	FALSE	198
LOC119067622	LOC145388531	NC_050737.2	XP_037026609.2	XP_080116876.1	TRUE	199
